# Elevation of FAM129A in neutrophils exposed to serum of patients with severe sepsis: in silico investigations during a hands on training workshop and follow on validation of protein expression in neutrophils

**DOI:** 10.1101/529446

**Authors:** Jessica Roelands, Laurent Chiche, Radu Marches, Mohammed Toufiq, Basirudeen Ahamed Kabeer, Mohamed Alkhair Ibrahim Alfaki, Marwa Saadaoui, Arun Prasath Lakshmanan, Dhinoth Kumar Bangarusamy, Selvasankar Murugesan, Davide Bedognetti, Wouter Hendrickx, Souhaila Al Khodor, Annalisa Terranegra, Jacques Banchereau, Mathieu Garand, Damien Chaussabel, Darawan Rinchai

**Affiliations:** Sidra Medicine, Doha, Qatar; Hopital Europeen, Marseille, France; Jackson Laboratory for Genomic Medicine, Farmington, CT, USA

## Abstract

Steps involved in reductionist investigation approaches can be imitated using public transcriptome datasets as source of training material. In the present report trainees explored an apparent gap in biological knowledge for FAM129A (family with sequence similarity 129 member A). Elevated abundance of FAM129A transcripts were observed in a transcriptome dataset where neutrophils were exposed in vitro to plasma of patients with sepsis. However, no literature linking FAM129A and either neutrophils, sepsis or inflammation could be identified. Additional datasets were selected to independently validate this initial observation and further explore differential expression of FAM129A in the context of sepsis studies. Follow on investigations carried out at the bench confirmed restriction of the expression of FAM129A protein at the surface of circulating blood neutrophils and monocytes. A potential role for FAM129A in neutrophil survival was inferred from profiling of literature associated with FAM129A, which remains to be investigated in further follow on investigations.
