## Supplementary file2 for "Elevation of FAM129A in neutrophils exposed to serum of patients with severe sepsis: in silico investigations during a hands on training workshop and follow on validation of protein expression in neutrophils"

### Sheet: Sheet1
	Category	Entry	PMID		Number of articles
1	Disease	thyroid follicular tumors	23542526; 22157935	(FAM129A [tw] OR C1orf24 [tw] OR NIBAN [tw]) AND "thyroid follicular tumors"	1
2	Disease	thyroid carcinoma	30400008	(FAM129A [tw] OR C1orf24 [tw] OR NIBAN [tw]) AND "thyroid carcinoma"	10
3	Biological Process	autophagy	30400008	(FAM129A [tw] OR C1orf24 [tw] OR NIBAN [tw]) AND "autophagy"	2
4	Biomolecule	ATF4	29420561	(FAM129A [tw] OR C1orf24 [tw] OR NIBAN [tw]) AND "ATF4"	1
5	Biological Process	integrated stress response	29420561	(FAM129A [tw] OR C1orf24 [tw] OR NIBAN [tw]) AND "integrated stress response"	1
6	Disease	asthma	29410046	(FAM129A [tw] OR C1orf24 [tw] OR NIBAN [tw]) AND "asthma"	3
7	Biological Process	steroid response modulator	29410046	(FAM129A [tw] OR C1orf24 [tw] OR NIBAN [tw]) AND "steroid response modulator"	1
8	Biological Process	apoptosis	26317551	(FAM129A [tw] OR C1orf24 [tw] OR NIBAN [tw]) AND "apoptosis"	7
9	Disease	thyroid cancer	26317551	(FAM129A [tw] OR C1orf24 [tw] OR NIBAN [tw]) AND "thyroid cancer"	3
10	Biological Process	invasion	26317551	(FAM129A [tw] OR C1orf24 [tw] OR NIBAN [tw]) AND "invasion"	1
11	Biomolecule	microRNA-106b	26317551	(FAM129A [tw] OR C1orf24 [tw] OR NIBAN [tw]) AND "microRNA-106b"	1
12	Biological Process	proliferation	25560148	(FAM129A [tw] OR C1orf24 [tw] OR NIBAN [tw]) AND "proliferation"	6
13	Biomolecule	ZNF777	25560148	(FAM129A [tw] OR C1orf24 [tw] OR NIBAN [tw]) AND "ZNF777"	1
14	Disease	renal interstitial fibrosis	24750539	(FAM129A [tw] OR C1orf24 [tw] OR NIBAN [tw]) AND "renal interstitial fibrosis"	1
15	Disease	thyroid carcinoma	23542525	(FAM129A [tw] OR C1orf24 [tw] OR NIBAN [tw]) AND "thyroid carcinoma"	10
16	Biomolecule	AKT	22510990	(FAM129A [tw] OR C1orf24 [tw] OR NIBAN [tw]) AND "AKT"	4
17	Biomolecule	p53	22510990	(FAM129A [tw] OR C1orf24 [tw] OR NIBAN [tw]) AND "p53"	2
18	Molecular Process	p53 stability	22510990	(FAM129A [tw] OR C1orf24 [tw] OR NIBAN [tw]) AND "p53 stability"	1
19	Biological Process	cell apoptosis	22510990	(FAM129A [tw] OR C1orf24 [tw] OR NIBAN [tw]) AND "cell apoptosis"	1
20	Biomolecule	nucleophosmin	22510990	(FAM129A [tw] OR C1orf24 [tw] OR NIBAN [tw]) AND "nucleophosmin"	1
21	Biomolecule	MDM2	22510990	(FAM129A [tw] OR C1orf24 [tw] OR NIBAN [tw]) AND "MDM2"	1
22	Disease	follicular thyroid neoplasms	21520112	(FAM129A [tw] OR C1orf24 [tw] OR NIBAN [tw]) AND "follicular thyroid neoplasms"	1
23	Disease	head and neck squamous cell carcinoma	19536772	(FAM129A [tw] OR C1orf24 [tw] OR NIBAN [tw]) AND "head and neck squamous cell carcinoma"	1
24	Disease	head and neck squamous dysplasia	19536772	(FAM129A [tw] OR C1orf24 [tw] OR NIBAN [tw]) AND "head and neck squamous dysplasia"	1
25	Molecular Process	phosphorylation	17588536	(FAM129A [tw] OR C1orf24 [tw] OR NIBAN [tw]) AND "phosphorylation"	6
26	Activity	stress-inducible	17588536	(FAM129A [tw] OR C1orf24 [tw] OR NIBAN [tw]) AND "stress-inducible"	1
27	Biomolecule	eIF2alpha	17588536	(FAM129A [tw] OR C1orf24 [tw] OR NIBAN [tw]) AND "eIF2alpha"	1
28	Biomolecule	S6K1/4E-BP1	17588536	(FAM129A [tw] OR C1orf24 [tw] OR NIBAN [tw]) AND "S6K1/4E-BP1"	1
29	Disease	thyroid tumors	16949643	(FAM129A [tw] OR C1orf24 [tw] OR NIBAN [tw]) AND "thyroid tumors"	6
30	Disease	Hashimoto's thyroiditis	16949643	(FAM129A [tw] OR C1orf24 [tw] OR NIBAN [tw]) AND "Hashimoto's thyroiditis"	1
31	Disease	renal tumors	14990989	(FAM129A [tw] OR C1orf24 [tw] OR NIBAN [tw]) AND "renal tumors"	3
32	Disease	renal carcinogenesis	11011112	(FAM129A [tw] OR C1orf24 [tw] OR NIBAN [tw]) AND "renal carcinogenesis"	5
33				(FAM129A [tw] OR C1orf24 [tw] OR NIBAN [tw])
34
35		"thyroid carcinoma" OR "thyroid cancer" OR "thyroid follicular tumors" OR "follicular thyroid neoplasms" OR "thyroid tumors"		(FAM129A [tw] OR C1orf24 [tw] OR NIBAN [tw]) AND ("thyroid carcinoma" OR "thyroid cancer" OR "thyroid follicular tumors" OR "thyroid carcinoma" OR "follicular thyroid neoplasms" OR "thyroid tumors")	12
36		"apoptosis" OR "cell apoptosis"		(FAM129A [tw] OR C1orf24 [tw] OR NIBAN [tw]) AND ("apoptosis" OR "cell apoptosis")	7	28965934, 28905300, 27458244, 26317551, 24750539, 22510990, 17588536
		"proliferation"	"proliferation"	(FAM129A [tw] OR C1orf24 [tw] OR NIBAN [tw]) AND proliferation	6	27458244, 26572708, 26317551, 25560148, 25277394, 23491407
37		"renal tumors" OR "renal carcinogenesis"		(FAM129A [tw] OR C1orf24 [tw] OR NIBAN [tw]) AND ("renal tumors" OR "renal carcinogenesis")	5	19536772, 16949643, 15579027, 14990989, 11011112
	sepsis
		"thyroid carcinoma" OR "thyroid cancer" OR "thyroid follicular tumors" OR "thyroid carcinoma" OR "follicular thyroid neoplasms" OR "thyroid tumors"		"thyroid carcinoma" OR "thyroid cancer" OR "thyroid follicular tumors" OR "thyroid carcinoma" OR "follicular thyroid neoplasms" OR "thyroid tumors" AND sepsis	30
		"apoptosis" OR "cell apoptosis"		"apoptosis" OR "cell apoptosis" AND sepsis	2641
		"proliferation"		"proliferation" AND sepsis	1415
	inflammation	"thyroid carcinoma" OR "thyroid cancer" OR "thyroid follicular tumors" OR "thyroid carcinoma" OR "follicular thyroid neoplasms" OR "thyroid tumors"		"thyroid carcinoma" OR "thyroid cancer" OR "thyroid follicular tumors" OR "thyroid carcinoma" OR "follicular thyroid neoplasms" OR "thyroid tumors" AND inflammation	266
		"apoptosis" OR "cell apoptosis"		"apoptosis" OR "cell apoptosis" AND inflammation	31501
		"proliferation"		"proliferation" AND inflammation	29383
	neutrophils	"thyroid carcinoma" OR "thyroid cancer" OR "thyroid follicular tumors" OR "thyroid carcinoma" OR "follicular thyroid neoplasms" OR "thyroid tumors"		"thyroid carcinoma" OR "thyroid cancer" OR "thyroid follicular tumors" OR "thyroid carcinoma" OR "follicular thyroid neoplasms" OR "thyroid tumors" AND neutrophils	47
		"apoptosis" OR "cell apoptosis"		"apoptosis" OR "cell apoptosis" AND neutrophils	5487
		"proliferation"		"proliferation" AND neutrophils	3815
				28965934, 28905300, 27458244, 26317551, 24750539, 22510990, 17588536
				19536772, 16949643, 15579027, 14990989, 11011112
